# Fast, flexible, learning-free organoid quantification and tracking with OrganoSeg2

**DOI:** 10.1101/2025.08.13.669694

**Authors:** Cameron J. Wells, Najwa Labban, Shayna L. Showalter, Róża K. Przanowska, Kevin A. Janes

## Abstract

Organoids are routinely imaged by brightfield microscopy at low magnification, but these images are challenging to analyze quantitatively at scale. Given differences in organoid-culture format and image acquisition among research groups, there is a general need for versatile segmentation algorithms that refine for specific applications. Here, we introduce OrganoSeg2, an overhauled software that substantively advances the multi-window adaptive thresholding of its predecessor. OrganoSeg2 gives users access to additional segmentation parameters that were latent in OrganoSeg, and common operations are accelerated ∼10-fold. Using data from six organoid types, we find that the generalized segmentation accuracy of OrganoSeg2 surpasses multiple alternatives, including segmenters based on deep learning. OrganoSeg2 adds longitudinal single-organoid tracking and multicolor fluorescence quantification, which we use to examine growth trajectories and radiotherapy responses in luminal breast cancer organoids. OrganoSeg2 is shared freely as installation packages for current users and source code for future developers (https://github.com/JanesLab/OrganoSeg2).

**MOTIVATION:** Organoids are routinely documented with low-magnification brightfield and fluorescence images that are challenging to quantify accurately in large numbers. OrganoSeg2 is a streamlined, highly customizable segmenter that surpasses its prior version and AI-themed competitors in various organoid contexts. New longitudinal tracking and fluorescence capabilities of OrganoSeg2 are demonstrated with experiments investigating the cell-death responses of luminal breast cancer organoids to radiotherapy.
