## Supplementary material for "Fast, flexible, learning-free organoid quantification and tracking with OrganoSeg2": File S1

### Sheet: OrganoSeg2
OrganoSeg2	Intensity Threshold	Window Size	Size Threshold	Out-of-focus correction	DIC Correction	Split Whole Image	Edge Correction	Edge Threshold	Minimum Circularity	Contaminant Intensity	WindowStepSize	SegmentCloseSize	PreSegRecontrSize	ReconstrForEdgeCorrect	WatershedBlurStdDev	ClearBorderBeforeSplit	BrightForegroundObj
Colon organoids	1	100	200	TRUE	FALSE	TRUE	Yes - Gradient + Watershed	N/A	0.5	0.5	10	3	5	FALSE	5	FALSE	FALSE
Lung organoids	1	300	100	TRUE	FALSE	TRUE	Yes - Gradient + Watershed	N/A	0.7	0	10	3	10	TRUE	5	FALSE	FALSE
PDAC organoids (1,9,10)	3	200	500	TRUE	FALSE	TRUE	Yes - Gradient Only	0.3	0.4	0	40	3	5	TRUE	5	FALSE	TRUE
PDAC organoids (3)	3	200	500	TRUE	FALSE	TRUE	Yes - Gradient Only	0.1	0.4	0	40	3	5	FALSE	5	FALSE	TRUE
PDAC organoids (7)	2	100	500	TRUE	FALSE	TRUE	Yes - Gradient Only	0.5	0.4	0	10	3	5	TRUE	5	FALSE	TRUE
PDAC organoids (2,4,8)	3	200	500	TRUE	FALSE	TRUE	Yes - Gradient Only	0.3	0.4	0	50	3	5	TRUE	5	FALSE	FALSE
PDAC organoids (5,6)	3	200	200	TRUE	FALSE	TRUE	Yes - Gradient Only	0.15	0.4	0	50	3	5	TRUE	5	FALSE	FALSE
Brain organoids	0.9	100	3000	TRUE	FALSE	FALSE	Yes - Gradient + Watershed	N/A	0	0	10	3	5	TRUE	5	TRUE	FALSE
Emryoid Bodies	1	200	20	TRUE	FALSE	TRUE	No	N/A	0	0	10	3	5	TRUE	5	TRUE	FALSE
Luminal breast cancer organoids	1.5	200	250	TRUE	FALSE	TRUE	TRUE	N/A	0.4	0.2	40	3	5	FALSE	5	TRUE	FALSE
Triple-negative breast cancer spheroids	1	100	250	TRUE	FALSE	FALSE	Yes - Gradient + Watershed	N/A	0	0	10	3	5	FALSE	5	FALSE	FALSE
Runtime Analysis - Standard (Figure 2)	1	100	100	FALSE	FALSE	FALSE	No	N/A	0	0	10	3	5	FALSE	5	FALSE	FALSE
Runtime Analysis - Parallelization (FigureS1)	1	200	100	TRUE	FALSE	TRUE	Yes - Gradient + Watershed	N/A	0.5	0.5	40	3	5	FALSE	5	FALSE	FALSE

### Sheet: OrganoSeg
OrganoSeg	Intensity Threshold	Window Size	Size Threshold	Out-of-focus correction	DIC Correction	Split Whole Image
Colon organoids	1	100	200	TRUE	FALSE	TRUE
Lung organoids	1	100	300	TRUE	FALSE	TRUE
PDAC organoids (1,9,10)	1	100	3000	TRUE	FALSE	TRUE
PDAC organoids (3)	1	100	500	FALSE	FALSE	TRUE
PDAC organoids (7)	1	200	500	FALSE	FALSE	TRUE
PDAC organoids (2,4,8)	0.7	200	500	TRUE	FALSE	TRUE
PDAC organoids (5,6)	1	200	200	TRUE	FALSE	TRUE
Brain organoids	0.9	100	3000	TRUE	FALSE	FALSE
Emryoid Bodies	1	200	20	TRUE	FALSE	TRUE
Luminal breast cancer organoids	1	200	250	TRUE	FALSE	TRUE
Triple-negative breast cancer spheroids	1	100	250	TRUE	FALSE	FALSE
Runtime Analysis - Standard (Figure 2)	1	100	100	FALSE	FALSE	FALSE
Runtime Analysis - Parallelization (FigureS1)	1	200	100	TRUE	FALSE	TRUE

### Sheet: OrgaExtractor
OrgaExtractor	Training
	Number of Epochs
Colon organoids	100
Lung organoids	100
PDAC organoids	100
Brain organoids	100
Emryoid Bodies	100
Luminal breast cancer organoids	3

### Sheet: OrganoID
OrganoID		Segmentation						Training
		Threshold (T)	MinimumArea (A)	EdgeMin (EL)	EdgeMax (EH)	EdgeSigma (ES)	no_separation	Used Augmented Data
Colon organoids	Default	0.5	100	0.005	0.05	2	FALSE	N/A
	Trained	0.5	100	0.005	0.05	2	FALSE	No
Lung organoids	Default	0.5	100	0.005	0.05	2	FALSE	N/A
PDAC organoids	Deault	0.5	100	0.005	0.05	2	FALSE	N/A
Brain organoids	Default	0.0005	1000	0.0005	0.01	2	FALSE	N/A
	Trained	0.5	100	0.005	0.05	2	FALSE	No
Emryoid Bodies	Default	0.5	100	0.04	0.05	2	FALSE	N/A
	Trained	0.5	100	0.005	0.05	2	FALSE	Yes
Luminal breast cancer organoids	Default	0.3	100	0.005	0.05	2	FALSE	N/A
	Trained	0.3	100	0.005	0.05	2	FALSE	No

### Sheet: OrganoLabeler
OrganoLabeler	Factor	Blur	Clip Limit	Tile Size	Size
Colon organoids	1	25	55	20	100
Lung organoids	1.5	75	100	50	100
PDAC organoids (1,9,10)	-1	25	150	30	100
PDAC organoids (3)	-1	35	500	5	100
PDAC organoids (7)	-0.2	25	100	10	100
PDAC organoids (2,4,8)	1.5	35	100	10	100
PDAC organoids (5,6)	2	15	500	10	100
Brain organoids	5	95	55	1	1
Emryoid Bodies	0.1	15	100	10	10
Luminal breast cancer organoids	5	15	50	10	300

### Sheet: Segmentation runtimes
Runtime (sec)	OrgaExtractor	OrganoID	OrganoLabeler	OrganoSeg2
Colon organoids	19	11	34	8
Lung organoids	8	10	13	5
PDAC organoids	15	12	30	5
Brain organoids	1	10	9	1
Emryoid Bodies	2	10	9	1
Luminal breast cancer organoids	35	12	44	17
		|–	---Padj = 4,3e-2---	---------------------|
			|–	Padj = 1.7e-3 --|
			Log-transformed two-way ANOVA with Tukey-Kramer posthoc correction
