## Supplementary material for "Fast, flexible, learning-free organoid quantification and tracking with OrganoSeg2": File S2

### Sheet: File S1
Case	Sex	Age	Race	Ethnicity	Laterality	Surgery_Type	Dx_Biopsy	Grade_Biopsy	ER_Biopsy	ER_Percentage	PR_Biopsy	PR_Percentage	HER2_Biopsy	Dx_Resection	Grade_Resection	Size_Resection_mm	Stage_Resection	Size_Imaging_mm
UVABCO149	F	60	White	Non-Hispanic	Right	Mastectomy	Invasive ductal carcinoma	2	3+	1	2-3+	0.955	Negative	Invasive ductal carcinoma	2	48	pT2N1a	50
UVABCO155	F	71	White	Non-Hispanic	Right	Lumpectomy	Invasive ductal carcinoma w/ lobular features	2	3+	0.995	3+	0.995	Negative	Invasive ductal carcinoma	2	12	pT1cNX	12
UVABCO157	F	40	White	Non-Hispanic	Right	Lumpectomy	Invasive ductal carcinoma	2	3+	0.91	3+	0.91	Negative	Invasive ductal carcinoma	2	17	pT1cN0sn	17
UVABCO160	F	66	Black	Non-Hispanic	Right	Mastectomy	Invasive ductal carcinoma	2	3+	11-100%	2+	1-100%	Negative	Recurrent invansive ductal carcnoma	3	12	pT1cN0	11
UVABCO161	F	67	White	Non-Hispanic	Right	Lumpectomy	Invasive ductal carcinoma w/ mucinous features	2	3+	0.95	3+	0.8	Negative	Mucinous carcinoma	2	11	pT1cN0	13
